# Genetic patterns in *Montipora capitata* across an environmental mosaic in Kāne’ohe Bay

**DOI:** 10.1101/2021.10.07.463582

**Authors:** Carlo Caruso, Mariana Rocha de Souza, Lupita Ruiz-Jones, Dennis Conetta, Joshua Hancock, Callum Hobbs, Caroline Hobbs, Valerie Kahkejian, Rebecca Kitchen, Christian Marin, Stephen Monismith, Joshua Madin, Ruth Gates, Crawford Drury

**Affiliations:** Hawai’i Institute of Marine Biology, University of Hawai’i at Mānoa, Kāne’ohe, HI 96744, USA; Chaminade University of Honolulu, Honolulu, HI 96816, USA; University of Rhode Island, Kingston, RI 02881, USA; University of York, Heslington, York YO10 5DD, UK; Yale University, New Haven, CT 06520, USA; Stanford University, Stanford, CA 94305, USA

**Keywords:** *Montipora capitata*, Kāne’ohe Bay, Clonality, Genetic Relatedness, Seascape Genomics, environmental mosaic

## Abstract

Spatial genetic structure (SGS) is important to a population’s ability to adapt to environmental change. For species that reproduce both sexually and asexually, the relative contribution of each reproductive mode has important ecological and evolutionary implications because asexual reproduction can have a strong effect on SGS. Reef building corals reproduce sexually, but many species also propagate asexually under certain conditions. In order to understand SGS and the relative importance of reproductive mode across environmental gradients, we evaluated genetic relatedness in almost 600 colonies of *Montipora capitata* across 30 environmentally characterized sites in Kāne’ohe Bay, O’ahu, Hawai’i using low-depth restriction digest associated sequencing. Clonal colonies were relatively rare overall but influenced SGS. Clones were located significantly closer to one another spatially than average colonies and were more frequent on sites where wave energy was relatively high, suggesting a strong role of mechanical breakage in their formation. Excluding clones, we found no evidence of isolation by distance within sites or across the bay. Several environmental characteristics were significant predictors of the underlying genetic variation (including degree heating weeks, time spent above 30°C, depth, sedimentation rate and wave height); however, they only explained 5% of this genetic variation. Our results show that colony fragmentation contributes to the ecology of *M. capitata* at local scales and that genetic diversity is maintained despite strong environmental gradients in a highly impacted ecosystem, suggesting potential for broad adaptation or acclimatization in this population.
