## Supplemental Tables for "Genetic patterns in *Montipora capitata* across an environmental mosaic in Kāne’ohe Bay"

### Sheet: Table S1
Site	Locality	Nearby sites from other clonality studies	Block	Depth m	Sed Mean	rms Mean	Height Mean	Overall Min Temp	Overall Max Temp	Overall Mean Daily Range	Overall Residual	Hrs above 30°C	Total Dhw	Summer Min	Summer Mean	Summer Sd	Summer Mean Daily Range
1_10	South Bay		1	3	0.029	0.804	0.009	21.557	29.653	0.59	0.062	0	0.325	26.619	28.018	0.508	0.65
1_2	South Bay	SHEL (Nishikawa et al. 2009)	1	1.2	0.066	0.804	0.009	21.228	30.448	1.348	0.031	14	1.039	26.116	28.02	0.778	1.248
1_3	South Bay	SKB (Hunter 1993)	1	3	0.022	0.804	0.009	21.273	29.61	0.587	0.059	0	0.303	26.576	28.006	0.509	0.611
1_4	South Bay	SKB (Hunter 1993)	1	3.5	0.019	0.804	0.009	21.225	29.773	0.626	0.067	0	0.325	26.574	28.038	0.522	0.645
1_6	DNLR Reef 3	(Jokiel et al. 1983) , 1 vicinity (Locatelli and Drew 2021)	1	0.7	0.023	0.804	0.009	20.002	30.549	1.332	0.134	22	1.102	25.651	27.926	0.67	1.132
1_9	South Bay		1	2.6	0.03	0.804	0.009	21.572	29.622	0.545	0.028	0	0.217	26.588	27.956	0.487	0.518
2_1	DNLR reef 13	EXPO vicinity (Nishikawa et al. 2009), 12 vicinity (Gorospe and Karl 2013)	2	1.2	0.164	11.178	0.226	21.562	29.686	1.07	-0.047	0	0.36	26.041	27.808	0.664	1.161
2_2	DNLR reef 11	EXPO vicinity (Nishikawa et al. 2009), 12 vicinity (Gorospe and Karl 2013)	2	0.5	0.045	11.178	0.226	21.515	29.886	1.13	-0.168	0	0.382	25.576	27.787	0.672	1.199
2_3	DNLR reef 5		2	0.5	0.028	11.178	0.226	19.525	30.98	1.669	-0.013	45	1.297	25.699	27.95	0.821	1.601
2_4	offshore of DNLR reef 15	EXPO vicinity (Nishikawa et al. 2009)	2	2.4	2.931	11.178	0.226	21.311	29.378	0.848	-0.141	0	0.094	26.046	27.656	0.586	0.821
2_7	DNLR reef 13	EXPO vicinity (Nishikawa et al. 2009), 12 vicinity (Gorospe and Karl 2013)	2	1.5	0.401	11.178	0.226	21.504	29.632	1.032	-0.076	0	0.357	25.986	27.719	0.634	1.031
2_8	offshore of DNLR reef 15	EXPO vicinity (Nishikawa et al. 2009)	2	2.1	0.276	11.178	0.226	21.42	29.326	0.858	-0.086	0	0.115	26.009	27.699	0.582	0.832
3_2	DNLR reef 29		3	1.4	0.098	3.579	0.046	21.162	30.764	1.119	0.008	26	0.866	25.989	27.966	0.72	1.122
3_3	DNLR reef 29		3	1	0.057	3.579	0.046	20.866	31.072	1.499	-0.025	27	1.134	25.663	27.924	0.81	1.522
3_4	DNLR reef 25	3 vicinity (Locatelli and Drew 2021)	3	1	0.042	3.579	0.046	19.801	34.515	2.112	0.015	148	1.963	25.332	28.02	0.893	1.703
3_5	DNLR reef 27		3	0.9	0.031	3.579	0.046	21.191	30.388	1.02	0.046	8	0.993	26.07	28.034	0.733	1.036
3_6	DNLR reef 29		3	0.9	0.038	3.579	0.046	18.489	34.382	2.584	0.018	142	1.943	25.128	27.951	0.853	1.694
3_7	DNLR reef 27		3	0.7	0.022	3.579	0.046	19.119	32.052	1.679	-0.057	35	0.94	25.33	27.978	0.79	1.309
4_11	DNLR reef 44	5 vicinity (Locatelli and Drew 2021)	4	1.4	0.078	6.803	0.056	20.554	31.37	1.571	0.05	101	1.96	25.596	28.111	0.918	1.622
4_14	DNLR reef 43	NKB (Hunter 1993)	4	1.4	0.169	6.803	0.056	21.292	30.248	0.944	0.016	13	0.879	25.912	27.985	0.718	0.943
4_4	DNLR reef 42		4	1.4	0.048	6.803	0.056	21.183	30.138	0.966	-0.039	9	0.759	25.819	27.926	0.729	0.945
4_5	DNLR reef 41		4	1.1	0.033	6.803	0.056	21.438	30.272	0.908	0.031	10	0.794	26.113	27.939	0.689	0.862
4_6	DNLR reef 47		4	1.5	0.343	6.803	0.056	20.449	31.064	1.413	0.017	63	1.675	25.601	28.051	0.885	1.377
4_8	DNLR reef 42		4	1.2	0.016	6.803	0.056	21.307	30.19	0.948	-0.006	10	0.751	25.941	27.969	0.707	0.908
5_1	North Bay	7 vicinity (Locatelli and Drew 2021)	5	1.2	0.216	12.564	0.315	20.154	30.903	1.118	0.124	97	2.237	25.341	28.233	0.92	1.176
5_2	DNLR reef 50		5	2.7	0.629	12.564	0.315	21.414	29.534	0.679	-0.02	0	0.437	25.941	27.877	0.651	0.707
5_3	DNLR reef 51		5	2.4	0.133	12.564	0.315	21.372	29.49	0.582	-0.011	0	0.423	26.008	27.904	0.633	0.605
5_6	between DNLR reefs 50 & 51	6 vicinity (Locatelli and Drew 2021)	5	3.5	0.418	12.564	0.315	21.61	29.585	0.517	0.004	0	0.525	26.317	27.87	0.585	0.542
5_7	between DNLR reefs 50 & 51		5	3.3	0.384	12.564	0.315	21.604	29.487	0.548	-0.013	0	0.303	26.214	27.887	0.599	0.574
5_8	DNLR reef 51		5	3.2	0.287	12.564	0.315	21.516	29.395	0.587	-0.008	0	0.353	26.156	27.915	0.618	0.622

### Sheet: Table S2
Block	Site	Samples	Genotypes	G:R	Mantel p	Wilcox Distance p	Mean Relatedness	Mean Relatedness w/o Clones
1	1_3	18	14	0.778	0.112	0	0.111	0.116
1	1_9	19	18	0.947	0.112	0.046	0.117	0.118
3	3_2	17	17	1	0.112	NA	0.117	0.117
3	3_3	13	12	0.923	0.112	0.046	0.117	0.118
3	3_4	20	20	1	0.112	NA	0.118	0.118
3	3_6	20	20	1	0.112	NA	0.118	0.118
4	4_6	19	16	0.842	0.112	0.001	0.114	0.116
5	5_7	20	13	0.65	0.112	0	0.112	0.119
1	1_6	20	19	0.95	0.225	0.046	0.117	0.118
4	4_4	20	16	0.8	0.225	0.001	0.115	0.117
4	4_8	20	19	0.95	0.225	0.046	0.12	0.121
5	5_2	20	18	0.9	0.225	0.014	0.118	0.12
3	3_7	20	19	0.95	0.254	0.046	0.115	0.115
2	2_1	20	18	0.9	0.3	0.014	0.116	0.116
1	1_2	20	19	0.95	0.42	0.046	0.115	0.116
2	2_2	20	14	0.7	0.42	0	0.113	0.118
2	2_7	20	20	1	0.42	NA	0.116	0.116
3	3_5	19	18	0.947	0.42	0.046	0.115	0.115
5	5_1	20	20	1	0.42	NA	0.121	0.121
5	5_3	20	16	0.8	0.42	0	0.111	0.115
5	5_6	19	11	0.579	0.686	0	0.107	0.121
4	4_5	20	20	1	0.736	NA	0.117	0.117
2	2_8	19	19	1	0.783	NA	0.119	0.119
1	1_4	20	20	1	0.819	NA	0.118	0.118
2	2_3	20	20	1	0.819	NA	0.118	0.118
5	5_8	19	14	0.737	0.819	0	0.114	0.117
4	4_11	20	20	1	0.844	NA	0.119	0.119
2	2_4	19	19	1	0.869	NA	0.115	0.115
4	4_14	19	19	1	0.869	NA	0.119	0.119
1	1_10	19	18	0.947	0.97	0.046	0.115	0.116

### Sheet: Table S3
	Df	SumOfSqs	F	P (bonferroni adjusted)
Depth (m)	1	0.261739	3.60882	0.014
Hrs >30°C	1	0.148787	2.05145	0.014
Total DHW	1	0.146979	2.02653	0.014
Mean Sedimentation	1	0.144208	1.98833	0.014
Summer Daily Range	1	0.143359	1.97661	0.014
Minimum Temperautre	1	0.133807	1.84492	0.014
Wave Height	1	0.130384	1.79771	0.014
Overall Residual	1	0.129564	1.78642	0.014
Overall Daily Range	1	0.117272	1.61693	0.056
Mean RMS	1	0.112366	1.54929	0.056
Overall Max Temperature	1	0.106916	1.47415	0.098
Summer Temp SD	1	0.104862	1.44583	0.07
Summer Temp Mean	1	0.0968987	1.33603	0.364
Summer Temp Min	1	0.0895837	1.23517	0.406
Residual	508	36.844
Total	522	38.7107
